# Mechanistic modeling of the SARS-CoV-2 and immune system interplay unravels design principles for diverse clinicopathological outcomes

**DOI:** 10.1101/2020.05.16.097238

**Authors:** Sarthak Sahoo, Kishore Hari, Siddharth Jhunjhunwala, Mohit Kumar Jolly

## Abstract

The disease caused by SARS-CoV-2 is a global pandemic that threatens to bring long-term changes worldwide. Approximately 80% of infected patients are asymptomatic or have mild symptoms such as fever or cough, while rest of the patients have varying degrees of severity of symptoms, with 3-4% mortality rate. Severe symptoms such as pneumonia and Acute Respiratory Distress Syndrome can be caused by tissue damage mostly due to aggravated and unresolved innate and adaptive immune response, often resulting from a cytokine storm. However, the mechanistic underpinnings of such responses remain elusive, with an incomplete understanding of how an intricate interplay among infected cells and cells of innate and adaptive immune system can lead to such diverse clinicopathological outcomes. Here, we use a dynamical systems approach to dissect the emergent nonlinear intra-host dynamics among virally infected cells, the immune response to it and the consequent immunopathology. By mechanistic analysis of cell-cell interactions, we have identified key parameters affecting the diverse clinical phenotypes associated with COVID-19. This minimalistic yet rigorous model can explain the various phenotypes observed across the clinical spectrum of COVID-19, various co-morbidity risk factors such as age and obesity, and the effect of antiviral drugs on different phenotypes. It also reveals how a fine-tuned balance of infected cell killing and resolution of inflammation can lead to infection clearance, while disruptions can drive different severe phenotypes. These results will help further the case of rational selection of drug combinations that can effectively balance viral clearance and minimize tissue damage simultaneously.

**Significance Statement:** The SARS-CoV-2 pandemic has already infected millions of people, and thousands of lives have been lost to it. The pandemic has already tested the limits of our public healthcare systems with a wide spectrum of clinicopathological symptoms and outcomes. The mechanistic underpinnings of the resultant immunopathology caused by the viral infection still remains to be elucidated. Here we propose a minimalistic but rigorous description of the interactions of the virus infected cells and the core components of the immune system that can potentially explain such diversity in the observed clinical outcomes. Our proposed framework could enable a platform to determine the efficacy of various treatment combinations and can contributes a conceptual understanding of dynamics of disease pathogenesis in SARS-CoV-2 infections.
