## Supplementary Tables for "Mechanistic modeling of the SARS-CoV-2 and immune system interplay unravels design principles for diverse clinicopathological outcomes"

### Sheet: SI Table 1
Parameter	Baseline value	Clearance time (days)	-0.5	-0.25	0.25	0.5
kv	1	25.4025	-24.41	-11.4173	9.84252	19.2913
dmv	0.0001	25.4025	69.29	22.8346	-13.7795	-23.2283
kvm	200	25.4025	16.1417	6.69291	-4.72441	-9.05512
kmm	1200	25.4025	51.9685	18.8976	-12.2047	-21.6535
dm	0.02	25.4025	-4.72441	-2.3622	2.75591	5.90551		Senstivity analysis for model parameters: Each model parameter mentioned here was decreased/increased 25%/50% - one at a time - and the percentage change in clearance time of the virally infected cells was noted
dvm	0.1	25.4025	0	0	0.393701	0.393701

### Sheet: SI Table 2
Parameter		Baseline	Reference
Innate immune system
kv	growth rate of infected cells	1	Estimated from https://www.pnas.org/content/116/35/17393
Vmax	maximum number of susceptible cells	1000000	Estimated
dmv	killing rate of infected cells by innate immune cells	0.0001	Estimated
kvm	rate of antigen mediated activation of innate immune cells	200	Estimated
qvm	Threshold value of antigen mediated activation of innate immune cells	1	Estimated
kmm	rate of self-activation of innate immune cells	1200	Estimated
qmm	Threshold value of self-activation of innate immune cells	1000	Estimated
n	hill coefficient	4	Estimated
dvm	self-suppression rate of innate cells	1	Estimated
qvm2	Threshold value of self-suppression of innate cells	0.5	Estimated
dm	death rate of innate cells	0.02	Estimated from https://www.atsjournals.org/doi/full/10.1165/rcmb.2007-0224RC
Adaptive immune system
dcv	killing rate of infected cells by adaptive immune cells	0.0001	Estimated from https://www.pnas.org/content/116/35/17393
lamb1	Adaptive cells infiltration rates	1	Estimated from https://www.pnas.org/content/116/35/17393
tc	Time of first infiltration of adaptive cells	5	Estimated from https://www.ncbi.nlm.nih.gov/pmc/articles/PMC5900024/
kvc	antigen driven adaptive cells proliferation rates	5	Estimated from https://www.pnas.org/content/116/35/17393
qvc	Threshold of antigen driven adaptive cells proliferation	10	Estimated from https://www.pnas.org/content/116/35/17393
Cmax	maximum number of adaptive cells at infection site	100000	Estimated
dqc	Exhaustion mediated suppression rate	7	Estimated from https://www.pnas.org/content/116/35/17393
qqc	Threshold of Exhaustion mediated suppression of adaptive cells	6	Estimated
dc	death rate of adaptive cells	0.1	Estimated from https://www.jimmunol.org/content/171/8/3928
kvq	rate of antigen accumulation	1	Estimated
qvq	Threshold of antigen accumulation	10000	Estimated
dq	decay rate of antigen presence in the system	0.1	Estimated
kcp	rate at which adaptive cells contribute to immunopathology	0.01	Estimated
kmp	rate at which innate cells contribute to immunopathology	0.1	Estimated
kvp	rate at which infected cells contribute to immunopathology	0.0001	Estimated
dp	decay rate of immunopathology	0.1	Estimated
Regulatory cells
drm	suppression rate of innate immune cells by regulatory cells	1e-05	Estimated
drc	suppression rate of innate immune cells by regulatory cells	1e-05	Estimated
lamb2	Regulatory cells infiltration rates	1	Estimated
tr	Time of first infiltration of regulatory cells	7	Estimated from https://www.frontiersin.org/articles/10.3389/fimmu.2019.02351/full
kvr	rate at which regulatory cells proliferate	100	Estimated
qvr	Threshold for regulatory cell proliferation	20	Estimated
Rmax	maximum number of regulatory cells	100000	Estimated
dr	death rate of regulatory cells	0.1	Estimated from https://www.jci.org/articles/view/28941
